# Porcine epidemic diarrhea virus infection promotes Peyer’s patch immune induction and epithelial defense via single-cell transcriptional reprogramming

**DOI:** 10.1101/2025.06.13.659514

**Authors:** Jayne E. Wiarda, Bailey Arruda, Eraldo L. Zanella, Hanjun Kim, Samantha J. Hau, Jianqiang Zhang, Alexandra C. Buckley

**Affiliations:** Virus and Prion Research Unit, National Animal Disease Center, Agricultural Research Service, United States Department of Agriculture, Ames, IA, USA; Oak Ridge Institute for Science and Education, Agricultural Research Service Participation Program, Oak Ridge, TN, USA; Department of Veterinary Diagnostics and Production Animal Medicine, Iowa State University College of Veterinary Medicine, Ames, IA, USA

**Author notes:** Address correspondence to Jayne E. Wiarda,.

## Abstract

Porcine epidemic diarrhea virus (PEDV) is an enteric coronavirus causing gastrointestinal disease in swine. To mitigate PEDV risks to swine health, agricultural economic losses, and global food security, a better understanding of host-pathogen interactions is required. Using single-cell RNA sequencing (scRNA-seq), we studied transcriptional cellular responses to PEDV infection in two anatomical compartments of intestinal jejunum: first-line barrier defenses of epithelia and underlying immune induction in Peyer’s patches. PEDV infection altered gene expression across all cell types and was associated with antiviral response pathways, indicating coordinated transcriptional reprogramming of diverse cell types. Signaling network inferences showed macrophages, dendritic cells, and non-resting B cells had increased signaling to T follicular helper cells associated with processes of T cell-dependent B cell activation during PEDV infection, indicating transcriptional promotion of immune induction in Peyer’s patches. Mature enterocytes were the primary targets for PEDV infection, and a 190-gene signature indicative of antiviral immune defense represented a conserved enterocyte response to PEDV infection, regardless of enterocyte stress state or infection status. The 190-gene signature was specific to the epithelial lineage and escalated with enterocyte maturation, indicating antiviral transcriptional reprogramming is mobilized across matured enterocytes of PEDV-infected intestinal segments. Results exemplify key roles of Peyer’s patches and epithelia as integral components for coordinated antiviral responsiveness in the intestine. Improved understandings of host-pathogen interactions during PEDV infection can identify indicators of PEDV protection versus susceptibility to target for future intervention strategies.

**IMPORTANCE:** Porcine epidemic diarrhea virus (PEDV) causes high death rates in young pigs and production losses in older animals, yet prevention and treatment options for PEDV remain limited. Understanding how PEDV infects pigs and how cells can control infection is crucial for developing better prevention and treatment strategies. Our work explores how intestinal cells are impacted by PEDV infection. We find all intestinal cells responded to infection despite diverse origins and functions. Processes promoting immune responses and epithelial barrier defenses against PEDV were initiated, culminating in a highly coordinated and conserved antiviral response. Results identify targets that may be useful in developing new PEDV prevention and control strategies that could positively impact animal health, agricultural economic prosperity, and global food security.
