## SupplementaryFile9 for "Porcine epidemic diarrhea virus infection promotes Peyer’s patch immune induction and epithelial defense via single-cell transcriptional reprogramming"

### Sheet: Sheet1
Supplementary File 9. Metrics used for pathology scoring of atrophic enteritis.
Score	VillusBlunting	VillusFusion	CryptElongation	EpithelialAttenuation
0	Normal	Normal	Normal	Normal
1	Scattered villi are mildly blunted	Scattered villi are fused over two crypts	Scattered crypts are mildly elongated	Scattered villi are lined by attenuated epithelium
2	Multifocally villi are commonly mildly blunted	Multifocally villi are commonly fused over two crypts	Multifocally crypts are commonly mildly elongated	Multifocally epithelium is attenuated at the tips of villi
3	Segmentally villi are commonly moderately blunted	Segmentally villi are commonly fused over more than two crypts	Segmentally crypts are moderately elongated with mitotic figures commonly present	Segmentally epithelium is attenuated at the tips of villi
4	Circumferential blunting of villi	Villi are circumferentially fused over two or more crypts	Circumferential elongation of crypts with abundant mitotic figures	Circumferential attenuation of enteric epithelium
