## SupplementaryFile6 for "Porcine epidemic diarrhea virus infection promotes Peyer’s patch immune induction and epithelial defense via single-cell transcriptional reprogramming"

### Sheet: Sheet1
Supplementary File 6. Conserved signature of 190 genes with significantly increased expression in bystander and infected relative to mock cells for both homeostatic and stressed enterocytes.
EnterocytePEDVConservedGeneSignature
ADGRG6
AGPAT2
ANPEP
ANXA13
ANXA2
ANXA4
AP1S3
ARCN1
ARPC1A
ARPC2
ARPC3
ARPC4
ATP10B
ATP2B1
ATP5F1A
ATP5F1D
ATP5MC1
ATP8B1
BCL2L15
BST2
C3
CALML4
CAMK2D
CAPN2
CASP3
CD99
CDA
CDH17
CHMP5
CLIC1
CNDP2
COL17A1
COX4I1
COX5A
COX7A2
CREB3L3
CTSH
DDX58
DDX60
DHX58
DPP4
DUSP4
DYNLL1
EFNB2
EIF2AK2
ELOVL6
ENSSSCG00000000148
ENSSSCG00000012006
ENSSSCG00000014997
ENSSSCG00000017146
ENSSSCG00000031023
ENSSSCG00000037620
ENTPD7
EPS8
EPSTI1
ERBIN
F2RL1
FABP1
FABP2
FAM83B
FCN2
FLVCR2
FUNDC1
GALNT3
GAPDH
GCNT3
GFPT1
GLUD1
GMPR
GPD1L
GPM6B
GSTO1
HERC5
HERC6
HINT1
HIVEP2
HSH2D
HSP90B1
IDH2
IFI44L
IFI6
IFIT1
IFIT2
IFIT5
IFITM1
IFITM3
IL15RA
IL34
IRF7
ISCA1
ISG12(A)-ENSSSCG00000035297
ISG15
ISG20
ITPK1
ITPRID2
ITSN1
JPT1
KRT14
KRT20
KRT8
LGALS3BP
LGALS9
LIPH
LITAF
LYPD8
LYZ
MAL2
MAPK3
MBOAT2
MCU
MDH2
MPP5
MTTP
MX1
MX2
MYL6-39795
NDUFAB1
NLRC5
OAS2
OASL
OPTN
P4HB
PARP12
PDCD10
PDIA4
PHLDA2
PIP5K1B
PLAC8
PLIN2
PML
PMP22
PPP1R1B
PRDX5
PRELID1
PSMA2
PSMA4
PSMA6-01951
PSMB9
PTK2B
RAB11A
RBP2
RPL10
RPL22L1
RPL36A-HNRNPH2
RPL8
RPL9
RPLP1
RPS10-NUDT3
RPS12
RPS17
RPS2
RPS3
RPS4X
RPS7
RPS8
RPSA
RSAD2
RTP4
S100A10
S100A6
SAMD9
SERPINB1
SLC25A24
SLC25A5
SMG7
SORL1
SPINK1
SPRED2
SPTBN1
SSR4
STAT1
STAT2
STAT3
STPG4-08433
TAP1
TCIRG1
TMEM236
TMEM54
TPM4
TRIM22
TRIM40
TSPAN13
UBE2L6
UPP1
USP15
USP18
WARS
ZC3HAV1
ZDHHC18
ZNFX1
