## SupplementaryFile7 for "Porcine epidemic diarrhea virus infection promotes Peyer’s patch immune induction and epithelial defense via single-cell transcriptional reprogramming"

### Sheet: Sheet1
Supplementary File 7. Enriched GO terms for the Conserved signature of 190 genes with significantly increased expression in bystander and infected relative to mock cells for both homeostatic and stressed enterocytes.
group	GO.ID	Term	Annotated	Significant	Expected	pval	GO_aspect	algorithm	statistic	Fold_enrichment	involved_genes
ConservedPEDVSignature	GO:0071357	cellular response to type I interferon	46	9	0.58	0.00014	Biological Process	elim	Fisher	15.5172	IFIT1_IFITM3_IRF7_ISG15_MX1_NLRC5_STAT1_STAT2_USP18
ConservedPEDVSignature	GO:0045087	innate immune response	540	32	6.78	0.00034	Biological Process	elim	Fisher	4.71976	BST2_C3_DDX58_DDX60_DHX58_EIF2AK2_ERBIN_F2RL1_FCN2_GAPDH_HERC5_IFI6_IFIT1_IFIT2_IFITM3_IRF7_ISG15_MX1_NLRC5_OAS2_OASL_PML_RSAD2_STAT1_STAT2_TRIM22_TRIM40_UBE2L6_USP15_USP18_ZDHHC18_ZNFX1
ConservedPEDVSignature	GO:0062208	positive regulation of pattern recognition receptor signaling pathway	49	5	0.61	0.00036	Biological Process	elim	Fisher	8.19672	DDX60_DHX58_F2RL1_RSAD2_USP15
ConservedPEDVSignature	GO:0035455	response to interferon-alpha	13	3	0.16	0.00051	Biological Process	elim	Fisher	18.75	EIF2AK2_IFITM3_MX2
ConservedPEDVSignature	GO:0039535	regulation of RIG-I signaling pathway	14	3	0.18	0.00064	Biological Process	elim	Fisher	16.6667	DDX60_DHX58_USP15
ConservedPEDVSignature	GO:0002888	positive regulation of myeloid leukocyte mediated immunity	14	3	0.18	0.00064	Biological Process	elim	Fisher	16.6667	C3_DDX58_F2RL1
ConservedPEDVSignature	GO:0032728	positive regulation of interferon-beta production	32	4	0.4	0.00065	Biological Process	elim	Fisher	10	DDX58_IRF7_ISG15_OAS2
ConservedPEDVSignature	GO:0034314	Arp2/3 complex-mediated actin nucleation	33	4	0.41	0.00074	Biological Process	elim	Fisher	9.7561	ARPC1A_ARPC2_ARPC3_ARPC4
ConservedPEDVSignature	GO:0099638	endosome to plasma membrane protein transport	15	3	0.19	0.00079	Biological Process	elim	Fisher	15.7895	ERBIN_RAB11A_SORL1
ConservedPEDVSignature	GO:0042274	ribosomal small subunit biogenesis	88	6	1.1	0.00083	Biological Process	elim	Fisher	5.45455	RPS12_RPS17_RPS4X_RPS7_RPS8_RPSA
ConservedPEDVSignature	GO:0071356	cellular response to tumor necrosis factor	123	7	1.54	0.00091	Biological Process	elim	Fisher	4.54545	ERBIN_F2RL1_KRT8_MAPK3_PTK2B_RPS3_STAT1
ConservedPEDVSignature	GO:0006123	mitochondrial electron transport, cytochrome c to oxygen	16	3	0.2	0.00096	Biological Process	elim	Fisher	15	COX4I1_COX5A_COX7A2
ConservedPEDVSignature	GO:0071622	regulation of granulocyte chemotaxis	36	4	0.45	0.00103	Biological Process	elim	Fisher	8.88889	DPP4_IL34_MAPK3_MCU
ConservedPEDVSignature	GO:0050829	defense response to Gram-negative bacterium	37	4	0.46	0.00114	Biological Process	elim	Fisher	8.69565	F2RL1_FCN2_LYPD8_OPTN
ConservedPEDVSignature	GO:0071709	membrane assembly	38	4	0.48	0.00127	Biological Process	elim	Fisher	8.33333	ANXA2_CHMP5_S100A10_SPTBN1
ConservedPEDVSignature	GO:0002690	positive regulation of leukocyte chemotaxis	67	5	0.84	0.00151	Biological Process	elim	Fisher	5.95238	F2RL1_IL34_MAPK3_MCU_PTK2B
ConservedPEDVSignature	GO:0034656	nucleobase-containing small molecule catabolic process	19	3	0.24	0.00162	Biological Process	elim	Fisher	12.5	CDA_ENTPD7_UPP1
ConservedPEDVSignature	GO:0010758	regulation of macrophage chemotaxis	19	3	0.24	0.00162	Biological Process	elim	Fisher	12.5	IL34_MAPK3_PTK2B
ConservedPEDVSignature	GO:0001919	regulation of receptor recycling	19	3	0.24	0.00162	Biological Process	elim	Fisher	12.5	ANXA2_CHMP5_OPTN
ConservedPEDVSignature	GO:0072529	pyrimidine-containing compound catabolic process	19	3	0.24	0.00162	Biological Process	elim	Fisher	12.5	CDA_ENTPD7_UPP1
ConservedPEDVSignature	GO:0039532	negative regulation of viral-induced cytoplasmic pattern recognition receptor signaling pathway	41	4	0.51	0.00169	Biological Process	elim	Fisher	7.84314	DHX58_ERBIN_F2RL1_ZDHHC18
ConservedPEDVSignature	GO:0043254	regulation of protein-containing complex assembly	311	11	3.9	0.0019	Biological Process	elim	Fisher	2.82051	ARPC2_ARPC3_CDH17_EIF2AK2_EPS8_ISG15_PTK2B_RPS3_SORL1_SPTBN1_WARS
ConservedPEDVSignature	GO:0032727	positive regulation of interferon-alpha production	21	3	0.26	0.00219	Biological Process	elim	Fisher	11.5385	DDX58_IRF7_STAT1
ConservedPEDVSignature	GO:0031349	positive regulation of defense response	335	16	4.2	0.00314	Biological Process	elim	Fisher	3.80952	C3_DDX58_DDX60_DHX58_EIF2AK2_ENSSSCG00000014997_ERBIN_F2RL1_IRF7_MAPK3_NLRC5_OPTN_RSAD2_USP15_ZDHHC18_ZNFX1
ConservedPEDVSignature	GO:1903649	regulation of cytoplasmic transport	24	3	0.3	0.00324	Biological Process	elim	Fisher	10	MAPK3_RAB11A_SORL1
ConservedPEDVSignature	GO:0032481	positive regulation of type I interferon production	64	8	0.8	0.00337	Biological Process	elim	Fisher	10	DDX58_DHX58_GAPDH_IRF7_ISG15_OAS2_STAT1_ZC3HAV1
ConservedPEDVSignature	GO:0015986	proton motive force-driven ATP synthesis	25	3	0.31	0.00365	Biological Process	elim	Fisher	9.67742	ATP5F1A_ATP5F1D_ATP5MC1
ConservedPEDVSignature	GO:0060337	type I interferon-mediated signaling pathway	44	7	0.55	0.00383	Biological Process	elim	Fisher	12.7273	IFITM3_IRF7_ISG15_NLRC5_STAT1_STAT2_USP18
ConservedPEDVSignature	GO:0045648	positive regulation of erythrocyte differentiation	26	3	0.33	0.00408	Biological Process	elim	Fisher	9.09091	ISG15_STAT1_STAT3
ConservedPEDVSignature	GO:0009218	pyrimidine ribonucleotide metabolic process	26	3	0.33	0.00408	Biological Process	elim	Fisher	9.09091	CDA_ENTPD7_UPP1
ConservedPEDVSignature	GO:0035710	CD4-positive, alpha-beta T cell activation	86	5	1.08	0.00451	Biological Process	elim	Fisher	4.62963	ENTPD7_LGALS9_RSAD2_STAT3_TCIRG1
ConservedPEDVSignature	GO:0006412	translation	615	16	7.72	0.00459	Biological Process	elim	Fisher	2.07254	EIF2AK2_GAPDH_RPL10_RPL22L1_RPL36A-HNRNPH2_RPL8_RPLP1_RPS12_RPS17_RPS2_RPS3_RPS4X_RPS7_RPS8_RPSA_WARS
ConservedPEDVSignature	GO:0030099	myeloid cell differentiation	334	13	4.19	0.00493	Biological Process	elim	Fisher	3.10263	ANXA2_CASP3_CHMP5_F2RL1_IL34_ISG15_PML_PTK2B_SLC25A5_STAT1_STAT3_TCIRG1_TPM4
ConservedPEDVSignature	GO:0032733	positive regulation of interleukin-10 production	28	3	0.35	0.00505	Biological Process	elim	Fisher	8.57143	F2RL1_ISG15_STAT3
ConservedPEDVSignature	GO:0032677	regulation of interleukin-8 production	56	4	0.7	0.00529	Biological Process	elim	Fisher	5.71429	ANXA4_DDX58_F2RL1_STAT3
ConservedPEDVSignature	GO:0008064	regulation of actin polymerization or depolymerization	128	6	1.61	0.0055	Biological Process	elim	Fisher	3.72671	ARPC2_ARPC3_EPS8_F2RL1_PTK2B_SPTBN1
ConservedPEDVSignature	GO:0018193	peptidyl-amino acid modification	260	9	3.26	0.00556	Biological Process	elim	Fisher	2.76074	CALML4_GALNT3_GAPDH_GPD1L_HINT1_PDCD10_PML_SPINK1_SPRED2
ConservedPEDVSignature	GO:0043269	regulation of monoatomic ion transport	218	8	2.74	0.00626	Biological Process	elim	Fisher	2.91971	ATP2B1_ATP8B1_GPD1L_PML_PTK2B_SPINK1_TCIRG1_TSPAN13
ConservedPEDVSignature	GO:0030041	actin filament polymerization	132	6	1.66	0.00638	Biological Process	elim	Fisher	3.61446	ARPC2_ARPC3_ARPC4_EPS8_PTK2B_SPTBN1
ConservedPEDVSignature	GO:0001818	negative regulation of cytokine production	189	9	2.37	0.00658	Biological Process	elim	Fisher	3.79747	ANXA4_ATP2B1_CASP3_DHX58_ERBIN_F2RL1_LGALS9_PML_SERPINB1
ConservedPEDVSignature	GO:0006213	pyrimidine nucleoside metabolic process	10	2	0.13	0.0066	Biological Process	elim	Fisher	15.3846	CDA_UPP1
ConservedPEDVSignature	GO:0051645	Golgi localization	10	2	0.13	0.0066	Biological Process	elim	Fisher	15.3846	ARCN1_PDCD10
ConservedPEDVSignature	GO:0015866	ADP transport	10	2	0.13	0.0066	Biological Process	elim	Fisher	15.3846	SLC25A24_SLC25A5
ConservedPEDVSignature	GO:0014044	Schwann cell development	31	3	0.39	0.00674	Biological Process	elim	Fisher	7.69231	ADGRG6_MAPK3_MPP5
ConservedPEDVSignature	GO:1900026	positive regulation of substrate adhesion-dependent cell spreading	31	3	0.39	0.00674	Biological Process	elim	Fisher	7.69231	ARPC2_P4HB_S100A10
ConservedPEDVSignature	GO:0043330	response to exogenous dsRNA	32	3	0.4	0.00737	Biological Process	elim	Fisher	7.5	DDX58_IFIT1_MAPK3
ConservedPEDVSignature	GO:0098792	xenophagy	11	2	0.14	0.00799	Biological Process	elim	Fisher	14.2857	MAPK3_OPTN
ConservedPEDVSignature	GO:0009130	pyrimidine nucleoside monophosphate biosynthetic process	11	2	0.14	0.00799	Biological Process	elim	Fisher	14.2857	CDA_UPP1
ConservedPEDVSignature	GO:0006869	lipid transport	326	10	4.09	0.00812	Biological Process	elim	Fisher	2.44499	ANXA2_ATP10B_ATP8B1_ENSSSCG00000000148_FABP2_MTTP_PLIN2_PRELID1_RAB11A_RBP2
ConservedPEDVSignature	GO:0046596	regulation of viral entry into host cell	34	3	0.43	0.00874	Biological Process	elim	Fisher	6.97674	IFITM3_P4HB_TRIM22
ConservedPEDVSignature	GO:0042789	mRNA transcription by RNA polymerase II	34	3	0.43	0.00874	Biological Process	elim	Fisher	6.97674	ANXA2_S100A10_STAT3
ConservedPEDVSignature	GO:0009617	response to bacterium	374	14	4.69	0.00876	Biological Process	elim	Fisher	2.98507	C3_CHMP5_DHX58_ERBIN_F2RL1_FCN2_ISG15_LYPD8_LYZ_MAPK3_NLRC5_OAS2_OPTN_ZNFX1
ConservedPEDVSignature	GO:0050688	regulation of defense response to virus	76	7	0.95	0.00894	Biological Process	elim	Fisher	7.36842	DDX58_DHX58_ERBIN_F2RL1_HERC5_STAT1_ZDHHC18
ConservedPEDVSignature	GO:0072332	intrinsic apoptotic signaling pathway by p53 class mediator	65	4	0.82	0.00895	Biological Process	elim	Fisher	4.87805	HINT1_PML_RPS7_USP15
ConservedPEDVSignature	GO:1901652	response to peptide	281	9	3.53	0.00906	Biological Process	elim	Fisher	2.54958	ATP2B1_CHMP5_ENSSSCG00000037620_ERBIN_MAPK3_SORL1_STAT1_STAT2_STAT3
ConservedPEDVSignature	GO:0045765	regulation of angiogenesis	186	7	2.33	0.00906	Biological Process	elim	Fisher	3.00429	C3_CTSH_PML_PTK2B_STAT1_STAT3_WARS
ConservedPEDVSignature	GO:0051603	proteolysis involved in protein catabolic process	606	15	7.61	0.00931	Biological Process	elim	Fisher	1.97109	CAPN2_CHMP5_CTSH_ENSSSCG00000017146_HERC5_HERC6_HSP90B1_ISG15_PML_PSMA2_PSMA4_PSMB9_PTK2B_RPS7_UBE2L6
ConservedPEDVSignature	GO:1905954	positive regulation of lipid localization	66	4	0.83	0.00943	Biological Process	elim	Fisher	4.81928	ANXA2_C3_PLIN2_PRELID1
ConservedPEDVSignature	GO:0001937	negative regulation of endothelial cell proliferation	35	3	0.44	0.00947	Biological Process	elim	Fisher	6.81818	ATP5F1A_PDCD10_STAT1
ConservedPEDVSignature	GO:0032691	negative regulation of interleukin-1 beta production	12	2	0.15	0.00952	Biological Process	elim	Fisher	13.3333	PML_SERPINB1
ConservedPEDVSignature	GO:0051873	killing by host of symbiont cells	12	2	0.15	0.00952	Biological Process	elim	Fisher	13.3333	F2RL1_GAPDH
ConservedPEDVSignature	GO:1903131	mononuclear cell differentiation	334	10	4.19	0.00953	Biological Process	elim	Fisher	2.38663	CDH17_ENTPD7_F2RL1_IL34_PRELID1_PTK2B_RSAD2_SLC25A5_STAT3_TCIRG1
ConservedPEDVSignature	GO:0042552	myelination	103	5	1.29	0.00957	Biological Process	elim	Fisher	3.87597	ADGRG6_GPM6B_MAL2_MAPK3_MPP5
ConservedPEDVSignature	GO:2001233	regulation of apoptotic signaling pathway	285	9	3.58	0.00988	Biological Process	elim	Fisher	2.51397	CTSH_IFI6_P4HB_PML_PRELID1_RPS3_RPS7_SLC25A5_USP15
ConservedPEDVSignature	GO:0045109	intermediate filament organization	36	3	0.45	0.01023	Biological Process	elim	Fisher	6.66667	KRT14_KRT20_KRT8
ConservedPEDVSignature	GO:0031638	zymogen activation	37	3	0.46	0.01104	Biological Process	elim	Fisher	6.52174	ANXA2_CTSH_S100A10
ConservedPEDVSignature	GO:1903540	establishment of protein localization to postsynaptic membrane	13	2	0.16	0.01115	Biological Process	elim	Fisher	12.5	ERBIN_RAB11A
ConservedPEDVSignature	GO:0071360	cellular response to exogenous dsRNA	13	2	0.16	0.01115	Biological Process	elim	Fisher	12.5	DDX58_IFIT1
ConservedPEDVSignature	GO:0032682	negative regulation of chemokine production	13	2	0.16	0.01115	Biological Process	elim	Fisher	12.5	ERBIN_F2RL1
ConservedPEDVSignature	GO:0010755	regulation of plasminogen activation	13	2	0.16	0.01115	Biological Process	elim	Fisher	12.5	ANXA2_S100A10
ConservedPEDVSignature	GO:0010759	positive regulation of macrophage chemotaxis	13	2	0.16	0.01115	Biological Process	elim	Fisher	12.5	IL34_MAPK3
ConservedPEDVSignature	GO:0046049	UMP metabolic process	13	2	0.16	0.01115	Biological Process	elim	Fisher	12.5	CDA_UPP1
ConservedPEDVSignature	GO:0098969	neurotransmitter receptor transport to postsynaptic membrane	13	2	0.16	0.01115	Biological Process	elim	Fisher	12.5	ERBIN_RAB11A
ConservedPEDVSignature	GO:0042454	ribonucleoside catabolic process	13	2	0.16	0.01115	Biological Process	elim	Fisher	12.5	CDA_UPP1
ConservedPEDVSignature	GO:0009173	pyrimidine ribonucleoside monophosphate metabolic process	13	2	0.16	0.01115	Biological Process	elim	Fisher	12.5	CDA_UPP1
ConservedPEDVSignature	GO:0045824	negative regulation of innate immune response	56	7	0.7	0.01116	Biological Process	elim	Fisher	10	DHX58_ISG15_NLRC5_STAT2_USP15_USP18_ZDHHC18
ConservedPEDVSignature	GO:0031334	positive regulation of protein-containing complex assembly	149	6	1.87	0.01125	Biological Process	elim	Fisher	3.20856	ARPC2_CDH17_ISG15_PTK2B_RPS3_WARS
ConservedPEDVSignature	GO:0008631	intrinsic apoptotic signaling pathway in response to oxidative stress	39	3	0.49	0.01275	Biological Process	elim	Fisher	6.12245	P4HB_PDCD10_PML
ConservedPEDVSignature	GO:0072350	tricarboxylic acid metabolic process	14	2	0.18	0.01291	Biological Process	elim	Fisher	11.1111	GLUD1_IDH2
ConservedPEDVSignature	GO:1902946	protein localization to early endosome	14	2	0.18	0.01291	Biological Process	elim	Fisher	11.1111	ERBIN_SORL1
ConservedPEDVSignature	GO:1901136	carbohydrate derivative catabolic process	111	5	1.39	0.01294	Biological Process	elim	Fisher	3.59712	CDA_ENTPD7_GPD1L_HINT1_UPP1
ConservedPEDVSignature	GO:0002753	cytosolic pattern recognition receptor signaling pathway	123	10	1.54	0.01307	Biological Process	elim	Fisher	6.49351	DDX58_DDX60_DHX58_EIF2AK2_ERBIN_F2RL1_IRF7_RSAD2_USP15_ZDHHC18
ConservedPEDVSignature	GO:0050708	regulation of protein secretion	154	6	1.93	0.01308	Biological Process	elim	Fisher	3.10881	F2RL1_GLUD1_KRT20_MCU_RSAD2_TCIRG1
ConservedPEDVSignature	GO:0051248	negative regulation of protein metabolic process	460	12	5.77	0.01324	Biological Process	elim	Fisher	2.07972	ANXA2_EIF2AK2_GAPDH_GPD1L_ISG15_PML_RPS3_RPS7_SORL1_SPINK1_SPRED2_TRIM40
ConservedPEDVSignature	GO:0030833	regulation of actin filament polymerization	112	5	1.41	0.01341	Biological Process	elim	Fisher	3.5461	ARPC2_ARPC3_EPS8_PTK2B_SPTBN1
ConservedPEDVSignature	GO:0098927	vesicle-mediated transport between endosomal compartments	40	3	0.5	0.01366	Biological Process	elim	Fisher	6	MAPK3_RAB11A_SORL1
ConservedPEDVSignature	GO:0006518	peptide metabolic process	734	21	9.21	0.01379	Biological Process	elim	Fisher	2.28013	ANPEP_CASP3_CTSH_EIF2AK2_GAPDH_P4HB_RPL10_RPL22L1_RPL36A-HNRNPH2_RPL8_RPLP1_RPS12_RPS17_RPS2_RPS3_RPS4X_RPS7_RPS8_RPSA_SORL1_WARS
ConservedPEDVSignature	GO:0032757	positive regulation of interleukin-8 production	41	3	0.51	0.0146	Biological Process	elim	Fisher	5.88235	DDX58_F2RL1_STAT3
ConservedPEDVSignature	GO:0032271	regulation of protein polymerization	158	6	1.98	0.01468	Biological Process	elim	Fisher	3.0303	ARPC2_ARPC3_EPS8_PTK2B_RPS3_SPTBN1
ConservedPEDVSignature	GO:1903358	regulation of Golgi organization	15	2	0.19	0.01477	Biological Process	elim	Fisher	10.5263	MAPK3_PDCD10
ConservedPEDVSignature	GO:0060340	positive regulation of type I interferon-mediated signaling pathway	15	2	0.19	0.01477	Biological Process	elim	Fisher	10.5263	IRF7_NLRC5
ConservedPEDVSignature	GO:0098761	cellular response to interleukin-7	15	2	0.19	0.01477	Biological Process	elim	Fisher	10.5263	P4HB_STAT1
ConservedPEDVSignature	GO:0010954	positive regulation of protein processing	15	2	0.19	0.01477	Biological Process	elim	Fisher	10.5263	ANXA2_S100A10
ConservedPEDVSignature	GO:0098877	neurotransmitter receptor transport to plasma membrane	15	2	0.19	0.01477	Biological Process	elim	Fisher	10.5263	ERBIN_RAB11A
ConservedPEDVSignature	GO:0042776	proton motive force-driven mitochondrial ATP synthesis	15	2	0.19	0.01477	Biological Process	elim	Fisher	10.5263	ATP5F1A_ATP5F1D
ConservedPEDVSignature	GO:0062197	cellular response to chemical stress	205	7	2.57	0.01487	Biological Process	elim	Fisher	2.72374	CASP3_MAPK3_PDCD10_PRDX5_RPS3_SLC25A24_USP15
ConservedPEDVSignature	GO:0033209	tumor necrosis factor-mediated signaling pathway	76	4	0.95	0.01526	Biological Process	elim	Fisher	4.21053	F2RL1_KRT8_PTK2B_STAT1
ConservedPEDVSignature	GO:0032103	positive regulation of response to external stimulus	427	19	5.36	0.01648	Biological Process	elim	Fisher	3.54478	C3_DDX58_DDX60_DHX58_EIF2AK2_ENSSSCG00000014997_ERBIN_F2RL1_IL34_IRF7_MAPK3_MCU_NLRC5_OPTN_PTK2B_RSAD2_USP15_ZDHHC18_ZNFX1
ConservedPEDVSignature	GO:0051701	biological process involved in interaction with host	113	7	1.42	0.01649	Biological Process	elim	Fisher	4.92958	CHMP5_DPP4_IFIT1_IFITM3_P4HB_RPSA_TRIM22
ConservedPEDVSignature	GO:0030834	regulation of actin filament depolymerization	43	3	0.54	0.0166	Biological Process	elim	Fisher	5.55556	EPS8_F2RL1_SPTBN1
ConservedPEDVSignature	GO:1903319	positive regulation of protein maturation	16	2	0.2	0.01674	Biological Process	elim	Fisher	10	ANXA2_S100A10
ConservedPEDVSignature	GO:1905523	positive regulation of macrophage migration	16	2	0.2	0.01674	Biological Process	elim	Fisher	10	IL34_MAPK3
ConservedPEDVSignature	GO:0043173	nucleotide salvage	16	2	0.2	0.01674	Biological Process	elim	Fisher	10	CDA_UPP1
ConservedPEDVSignature	GO:0098760	response to interleukin-7	16	2	0.2	0.01674	Biological Process	elim	Fisher	10	P4HB_STAT1
ConservedPEDVSignature	GO:0034097	response to cytokine	633	28	7.94	0.01689	Biological Process	elim	Fisher	3.52645	DDX58_EIF2AK2_EPS8_ERBIN_F2RL1_GAPDH_IFIT1_IFITM3_IL34_IRF7_ISG15_KRT8_MAPK3_MX1_MX2_NLRC5_OAS2_P4HB_PDCD10_PML_PTK2B_RPS3_SLC25A5_STAT1_STAT2_STAT3_TCIRG1_USP18
ConservedPEDVSignature	GO:0022411	cellular component disassembly	366	10	4.59	0.01717	Biological Process	elim	Fisher	2.17865	C3_CHMP5_DPP4_EPS8_F2RL1_FUNDC1_OPTN_PLIN2_SLC25A5_SPTBN1
ConservedPEDVSignature	GO:0034341	response to type II interferon	79	4	0.99	0.01736	Biological Process	elim	Fisher	4.0404	GAPDH_IFITM3_NLRC5_STAT1
ConservedPEDVSignature	GO:0043068	positive regulation of programmed cell death	368	10	4.62	0.01776	Biological Process	elim	Fisher	2.1645	CASP3_CTSH_ENSSSCG00000014997_F2RL1_IFIT2_PHLDA2_PML_PRELID1_RPS3_RPS7
ConservedPEDVSignature	GO:0002252	immune effector process	447	14	5.61	0.01848	Biological Process	elim	Fisher	2.49554	C3_CDH17_CTSH_DDX58_DDX60_DHX58_ENTPD7_F2RL1_FCN2_IRF7_PTK2B_RSAD2_STAT3_TCIRG1
ConservedPEDVSignature	GO:0050766	positive regulation of phagocytosis	45	3	0.56	0.01874	Biological Process	elim	Fisher	5.35714	C3_F2RL1_FCN2
ConservedPEDVSignature	GO:0071359	cellular response to dsRNA	17	2	0.21	0.01882	Biological Process	elim	Fisher	9.52381	DDX58_IFIT1
ConservedPEDVSignature	GO:0060333	type II interferon-mediated signaling pathway	17	2	0.21	0.01882	Biological Process	elim	Fisher	9.52381	NLRC5_STAT1
ConservedPEDVSignature	GO:0009164	nucleoside catabolic process	17	2	0.21	0.01882	Biological Process	elim	Fisher	9.52381	CDA_UPP1
ConservedPEDVSignature	GO:1990830	cellular response to leukemia inhibitory factor	81	4	1.02	0.01886	Biological Process	elim	Fisher	3.92157	EPS8_PDCD10_PML_SLC25A5
ConservedPEDVSignature	GO:0015833	peptide transport	168	6	2.11	0.01929	Biological Process	elim	Fisher	2.8436	CDH17_F2RL1_GLUD1_MCU_TAP1_TCIRG1
ConservedPEDVSignature	GO:0019941	modification-dependent protein catabolic process	487	12	6.11	0.01983	Biological Process	elim	Fisher	1.96399	CHMP5_ENSSSCG00000017146_HERC5_HERC6_ISG15_PML_PSMA2_PSMA4_PSMB9_PTK2B_RPS7_UBE2L6
ConservedPEDVSignature	GO:0030042	actin filament depolymerization	46	3	0.58	0.01987	Biological Process	elim	Fisher	5.17241	EPS8_F2RL1_SPTBN1
ConservedPEDVSignature	GO:0051924	regulation of calcium ion transport	124	5	1.56	0.01999	Biological Process	elim	Fisher	3.20513	ATP2B1_PML_PTK2B_SPINK1_TSPAN13
ConservedPEDVSignature	GO:1901699	cellular response to nitrogen compound	432	11	5.42	0.02039	Biological Process	elim	Fisher	2.02952	ATP2B1_CAPN2_CASP3_CHMP5_DDX58_HSP90B1_IFIT1_MAPK3_PPP1R1B_SORL1_STAT3
ConservedPEDVSignature	GO:1990823	response to leukemia inhibitory factor	83	4	1.04	0.02044	Biological Process	elim	Fisher	3.84615	EPS8_PDCD10_PML_SLC25A5
ConservedPEDVSignature	GO:0010884	positive regulation of lipid storage	18	2	0.23	0.021	Biological Process	elim	Fisher	8.69565	C3_PLIN2
ConservedPEDVSignature	GO:2001135	regulation of endocytic recycling	18	2	0.23	0.021	Biological Process	elim	Fisher	8.69565	RAB11A_SORL1
ConservedPEDVSignature	GO:0032495	response to muramyl dipeptide	18	2	0.23	0.021	Biological Process	elim	Fisher	8.69565	CHMP5_ERBIN
ConservedPEDVSignature	GO:0015867	ATP transport	18	2	0.23	0.021	Biological Process	elim	Fisher	8.69565	SLC25A24_SLC25A5
ConservedPEDVSignature	GO:0009306	protein secretion	220	7	2.76	0.02105	Biological Process	elim	Fisher	2.53623	F2RL1_GLUD1_KRT20_MCU_MTTP_RSAD2_TCIRG1
ConservedPEDVSignature	GO:0051246	regulation of protein metabolic process	1109	22	13.92	0.02127	Biological Process	elim	Fisher	1.58046	ANXA2_CASP3_CTSH_DDX58_EIF2AK2_GAPDH_GPD1L_IL34_ISG15_PDCD10_PML_PTK2B_RPL10_RPS3_RPS4X_RPS7_S100A10_SORL1_SPINK1_SPRED2_STAT2_TRIM40
ConservedPEDVSignature	GO:0071345	cellular response to cytokine stimulus	577	25	7.24	0.02144	Biological Process	elim	Fisher	3.45304	EPS8_ERBIN_F2RL1_GAPDH_IFIT1_IFITM3_IL34_IRF7_ISG15_KRT8_MAPK3_MX1_NLRC5_OAS2_P4HB_PDCD10_PML_PTK2B_RPS3_SLC25A5_STAT1_STAT2_STAT3_TCIRG1_USP18
ConservedPEDVSignature	GO:0043632	modification-dependent macromolecule catabolic process	494	12	6.2	0.02189	Biological Process	elim	Fisher	1.93548	CHMP5_ENSSSCG00000017146_HERC5_HERC6_ISG15_PML_PSMA2_PSMA4_PSMB9_PTK2B_RPS7_UBE2L6
ConservedPEDVSignature	GO:0035592	establishment of protein localization to extracellular region	222	7	2.79	0.022	Biological Process	elim	Fisher	2.50896	F2RL1_GLUD1_KRT20_MCU_MTTP_RSAD2_TCIRG1
ConservedPEDVSignature	GO:0030278	regulation of ossification	85	4	1.07	0.02209	Biological Process	elim	Fisher	3.73832	ATP2B1_ISG15_MAPK3_PTK2B
ConservedPEDVSignature	GO:0031579	membrane raft organization	19	2	0.24	0.02328	Biological Process	elim	Fisher	8.33333	ANXA2_S100A10
ConservedPEDVSignature	GO:0090140	regulation of mitochondrial fission	19	2	0.24	0.02328	Biological Process	elim	Fisher	8.33333	MCU_STAT2
ConservedPEDVSignature	GO:0035456	response to interferon-beta	19	2	0.24	0.02328	Biological Process	elim	Fisher	8.33333	IFITM3_STAT1
ConservedPEDVSignature	GO:0009220	pyrimidine ribonucleotide biosynthetic process	19	2	0.24	0.02328	Biological Process	elim	Fisher	8.33333	CDA_UPP1
ConservedPEDVSignature	GO:0060760	positive regulation of response to cytokine stimulus	49	3	0.61	0.02347	Biological Process	elim	Fisher	4.91803	DDX58_IRF7_NLRC5
ConservedPEDVSignature	GO:0009267	cellular response to starvation	130	5	1.63	0.02395	Biological Process	elim	Fisher	3.06748	EIF2AK2_KRT20_MAPK3_MCU_PLIN2
ConservedPEDVSignature	GO:0071692	protein localization to extracellular region	227	7	2.85	0.02448	Biological Process	elim	Fisher	2.45614	F2RL1_GLUD1_KRT20_MCU_MTTP_RSAD2_TCIRG1
ConservedPEDVSignature	GO:0015914	phospholipid transport	88	4	1.1	0.02473	Biological Process	elim	Fisher	3.63636	ATP10B_ATP8B1_MTTP_PRELID1
ConservedPEDVSignature	GO:0009166	nucleotide catabolic process	50	3	0.63	0.02474	Biological Process	elim	Fisher	4.7619	ENTPD7_HINT1_UPP1
ConservedPEDVSignature	GO:0002460	adaptive immune response based on somatic recombination of immune receptors built from immunoglobulin superfamily domains	228	7	2.86	0.02499	Biological Process	elim	Fisher	2.44755	C3_CTSH_ENTPD7_IRF7_RSAD2_STAT3_TCIRG1
ConservedPEDVSignature	GO:0001817	regulation of cytokine production	532	24	6.68	0.0252	Biological Process	elim	Fisher	3.59281	ANXA4_ATP2B1_C3_CASP3_DDX58_DHX58_EIF2AK2_ERBIN_F2RL1_GAPDH_IRF7_ISG15_LGALS9_LITAF_OAS2_PML_RPS3_RSAD2_SERPINB1_SORL1_SPTBN1_STAT1_STAT3_ZC3HAV1
ConservedPEDVSignature	GO:0010631	epithelial cell migration	229	7	2.87	0.02552	Biological Process	elim	Fisher	2.43902	ATP5F1A_CTSH_DPP4_EFNB2_PDCD10_PTK2B_RAB11A
ConservedPEDVSignature	GO:0002230	positive regulation of defense response to virus by host	20	2	0.25	0.02565	Biological Process	elim	Fisher	8	DDX58_STAT1
ConservedPEDVSignature	GO:1903901	negative regulation of viral life cycle	20	2	0.25	0.02565	Biological Process	elim	Fisher	8	IFITM3_MX1
ConservedPEDVSignature	GO:0071310	cellular response to organic substance	1324	36	16.62	0.02595	Biological Process	elim	Fisher	2.16606	ATP2B1_CAPN2_CASP3_CHMP5_CTSH_DDX58_EIF2AK2_EPS8_ERBIN_F2RL1_GAPDH_HSP90B1_IFIT1_IFITM3_IL34_IRF7_ISG15_KRT8_MAPK3_MX1_NLRC5_OAS2_OPTN_P4HB_PDCD10_PML_PPP1R1B_PTK2B_RPS3_SLC25A5_SORL1_STAT1_STAT2_STAT3_TCIRG1_USP18
ConservedPEDVSignature	GO:0043434	response to peptide hormone	230	7	2.89	0.02605	Biological Process	elim	Fisher	2.42215	ATP2B1_ENSSSCG00000037620_MAPK3_SORL1_STAT1_STAT2_STAT3
ConservedPEDVSignature	GO:0090132	epithelium migration	231	7	2.9	0.02659	Biological Process	elim	Fisher	2.41379	ATP5F1A_CTSH_DPP4_EFNB2_PDCD10_PTK2B_RAB11A
ConservedPEDVSignature	GO:0001816	cytokine production	536	24	6.73	0.02718	Biological Process	elim	Fisher	3.56612	ANXA4_ATP2B1_C3_CASP3_DDX58_DHX58_EIF2AK2_ERBIN_F2RL1_GAPDH_IRF7_ISG15_LGALS9_LITAF_OAS2_PML_RPS3_RSAD2_SERPINB1_SORL1_SPTBN1_STAT1_STAT3_ZC3HAV1
ConservedPEDVSignature	GO:0010638	positive regulation of organelle organization	395	10	4.96	0.02735	Biological Process	elim	Fisher	2.01613	ANXA2_ARPC2_F2RL1_MAPK3_MCU_PML_PTK2B_RPS3_S100A10_SLC25A5
ConservedPEDVSignature	GO:0018205	peptidyl-lysine modification	52	3	0.65	0.0274	Biological Process	elim	Fisher	4.61538	CALML4_HINT1_PML
ConservedPEDVSignature	GO:0034614	cellular response to reactive oxygen species	91	4	1.14	0.02754	Biological Process	elim	Fisher	3.50877	MAPK3_PDCD10_PRDX5_RPS3
ConservedPEDVSignature	GO:1902905	positive regulation of supramolecular fiber organization	135	5	1.69	0.02761	Biological Process	elim	Fisher	2.95858	ARPC2_F2RL1_PTK2B_RPS3_S100A10
ConservedPEDVSignature	GO:0042886	amide transport	233	7	2.92	0.0277	Biological Process	elim	Fisher	2.39726	CDH17_F2RL1_GLUD1_MCU_MTTP_TAP1_TCIRG1
ConservedPEDVSignature	GO:0090130	tissue migration	233	7	2.92	0.0277	Biological Process	elim	Fisher	2.39726	ATP5F1A_CTSH_DPP4_EFNB2_PDCD10_PTK2B_RAB11A
ConservedPEDVSignature	GO:0008284	positive regulation of cell population proliferation	755	16	9.48	0.02789	Biological Process	elim	Fisher	1.68776	ARPC2_CTSH_DPP4_EFNB2_ENSSSCG00000037620_EPS8_F2RL1_IL34_MAPK3_PDCD10_PML_PTK2B_RPS3_RPS4X_SLC25A5_STAT3
ConservedPEDVSignature	GO:0050832	defense response to fungus	21	2	0.26	0.02812	Biological Process	elim	Fisher	7.69231	GAPDH_USP15
ConservedPEDVSignature	GO:0032292	peripheral nervous system axon ensheathment	21	2	0.26	0.02812	Biological Process	elim	Fisher	7.69231	ADGRG6_MPP5
ConservedPEDVSignature	GO:0022011	myelination in peripheral nervous system	21	2	0.26	0.02812	Biological Process	elim	Fisher	7.69231	ADGRG6_MPP5
ConservedPEDVSignature	GO:1901798	positive regulation of signal transduction by p53 class mediator	21	2	0.26	0.02812	Biological Process	elim	Fisher	7.69231	PML_RPS7
ConservedPEDVSignature	GO:0000423	mitophagy	53	3	0.67	0.02878	Biological Process	elim	Fisher	4.47761	FUNDC1_OPTN_SLC25A5
ConservedPEDVSignature	GO:0070661	leukocyte proliferation	235	7	2.95	0.02883	Biological Process	elim	Fisher	2.37288	CASP3_F2RL1_IL34_LGALS9_MAPK3_RPS3_TCIRG1
ConservedPEDVSignature	GO:0045104	intermediate filament cytoskeleton organization	54	3	0.68	0.0302	Biological Process	elim	Fisher	4.41176	KRT14_KRT20_KRT8
ConservedPEDVSignature	GO:0010628	positive regulation of gene expression	828	25	10.39	0.03031	Biological Process	elim	Fisher	2.40616	ANXA2_C3_CTSH_DDX58_DHX58_EIF2AK2_F2RL1_GAPDH_IL34_IRF7_ISG15_LGALS9_OAS2_PDCD10_RPS3_RPS4X_RPS7_RSAD2_S100A10_SORL1_SPTBN1_STAT1_STAT3_WARS_ZC3HAV1
ConservedPEDVSignature	GO:0008219	cell death	1243	28	15.6	0.03043	Biological Process	elim	Fisher	1.79487	ANXA2_BCL2L15_CASP3_CTSH_DYNLL1_EIF2AK2_ENSSSCG00000014997_F2RL1_GAPDH_HINT1_HSP90B1_IFI6_IFIT2_ITPK1_KRT8_P4HB_PDCD10_PHLDA2_PML_PMP22_PRDX5_PRELID1_PTK2B_RPS3_RPS7_SLC25A5_TCIRG1_USP15
ConservedPEDVSignature	GO:0012501	programmed cell death	1243	28	15.6	0.03043	Biological Process	elim	Fisher	1.79487	ANXA2_BCL2L15_CASP3_CTSH_DYNLL1_EIF2AK2_ENSSSCG00000014997_F2RL1_GAPDH_HINT1_HSP90B1_IFI6_IFIT2_ITPK1_KRT8_P4HB_PDCD10_PHLDA2_PML_PMP22_PRDX5_PRELID1_PTK2B_RPS3_RPS7_SLC25A5_TCIRG1_USP15
ConservedPEDVSignature	GO:0043467	regulation of generation of precursor metabolites and energy	94	4	1.18	0.03054	Biological Process	elim	Fisher	3.38983	COX7A2_PHLDA2_PRELID1_STAT3
ConservedPEDVSignature	GO:0071312	cellular response to alkaloid	22	2	0.28	0.03069	Biological Process	elim	Fisher	7.14286	CASP3_PPP1R1B
ConservedPEDVSignature	GO:0031639	plasminogen activation	22	2	0.28	0.03069	Biological Process	elim	Fisher	7.14286	ANXA2_S100A10
ConservedPEDVSignature	GO:0010575	positive regulation of vascular endothelial growth factor production	22	2	0.28	0.03069	Biological Process	elim	Fisher	7.14286	C3_STAT3
ConservedPEDVSignature	GO:0090022	regulation of neutrophil chemotaxis	22	2	0.28	0.03069	Biological Process	elim	Fisher	7.14286	DPP4_MCU
ConservedPEDVSignature	GO:0043171	peptide catabolic process	22	2	0.28	0.03069	Biological Process	elim	Fisher	7.14286	ANPEP_CTSH
ConservedPEDVSignature	GO:0097242	amyloid-beta clearance	22	2	0.28	0.03069	Biological Process	elim	Fisher	7.14286	C3_RAB11A
ConservedPEDVSignature	GO:0001666	response to hypoxia	139	5	1.74	0.03079	Biological Process	elim	Fisher	2.87356	DPP4_FUNDC1_HSP90B1_P4HB_PML
ConservedPEDVSignature	GO:0010959	regulation of metal ion transport	188	6	2.36	0.03127	Biological Process	elim	Fisher	2.54237	ATP2B1_GPD1L_PML_PTK2B_SPINK1_TSPAN13
ConservedPEDVSignature	GO:0010821	regulation of mitochondrion organization	95	4	1.19	0.03158	Biological Process	elim	Fisher	3.36134	MCU_PRELID1_SLC25A5_STAT2
ConservedPEDVSignature	GO:0038127	ERBB signaling pathway	95	4	1.19	0.03158	Biological Process	elim	Fisher	3.36134	FAM83B_IFI6_MAPK3_PTK2B
ConservedPEDVSignature	GO:0002250	adaptive immune response	293	8	3.68	0.03159	Biological Process	elim	Fisher	2.17391	C3_CTSH_ENTPD7_IRF7_RSAD2_STAT3_TAP1_TCIRG1
ConservedPEDVSignature	GO:0045103	intermediate filament-based process	55	3	0.69	0.03166	Biological Process	elim	Fisher	4.34783	KRT14_KRT20_KRT8
ConservedPEDVSignature	GO:0006508	proteolysis	1154	27	14.48	0.03169	Biological Process	elim	Fisher	1.86464	ANPEP_ANXA2_CAPN2_CASP3_CHMP5_CNDP2_CTSH_DPP4_ENSSSCG00000014997_ENSSSCG00000017146_FCN2_HERC5_HERC6_HINT1_HSP90B1_ISG15_P4HB_PML_PSMA2_PSMA4_PSMB9_PTK2B_RPS7_S100A10_UBE2L6_USP15_USP18
ConservedPEDVSignature	GO:0036293	response to decreased oxygen levels	141	5	1.77	0.03246	Biological Process	elim	Fisher	2.82486	DPP4_FUNDC1_HSP90B1_P4HB_PML
ConservedPEDVSignature	GO:0060341	regulation of cellular localization	680	17	8.53	0.03251	Biological Process	elim	Fisher	1.99297	ANXA2_F2RL1_GLUD1_GPD1L_KRT20_MAPK3_MCU_MX2_PDCD10_PML_RAB11A_RSAD2_SORL1_SPTBN1_TCIRG1_TRIM22_TRIM40
ConservedPEDVSignature	GO:0070304	positive regulation of stress-activated protein kinase signaling cascade	96	4	1.2	0.03264	Biological Process	elim	Fisher	3.33333	EIF2AK2_F2RL1_PDCD10_PTK2B
ConservedPEDVSignature	GO:0032874	positive regulation of stress-activated MAPK cascade	96	4	1.2	0.03264	Biological Process	elim	Fisher	3.33333	EIF2AK2_F2RL1_PDCD10_PTK2B
ConservedPEDVSignature	GO:0141060	disruption of anatomical structure in another organism	35	4	0.44	0.03266	Biological Process	elim	Fisher	9.09091	ENSSSCG00000037620_F2RL1_GAPDH_LYZ
ConservedPEDVSignature	GO:0019221	cytokine-mediated signaling pathway	351	15	4.41	0.03272	Biological Process	elim	Fisher	3.40136	F2RL1_IFITM3_IL34_IRF7_ISG15_KRT8_MAPK3_MX1_NLRC5_OAS2_PTK2B_STAT1_STAT2_STAT3_USP18
ConservedPEDVSignature	GO:0002720	positive regulation of cytokine production involved in immune response	56	3	0.7	0.03315	Biological Process	elim	Fisher	4.28571	DDX58_F2RL1_RSAD2
ConservedPEDVSignature	GO:0048488	synaptic vesicle endocytosis	56	3	0.7	0.03315	Biological Process	elim	Fisher	4.28571	ARPC3_CAPN2_ITSN1
ConservedPEDVSignature	GO:0030500	regulation of bone mineralization	56	3	0.7	0.03315	Biological Process	elim	Fisher	4.28571	ATP2B1_ISG15_PTK2B
ConservedPEDVSignature	GO:0030098	lymphocyte differentiation	296	8	3.72	0.03326	Biological Process	elim	Fisher	2.15054	CDH17_ENTPD7_PRELID1_PTK2B_RSAD2_SLC25A5_STAT3_TCIRG1
ConservedPEDVSignature	GO:0006541	glutamine metabolic process	23	2	0.29	0.03334	Biological Process	elim	Fisher	6.89655	GFPT1_GLUD1
ConservedPEDVSignature	GO:0043065	positive regulation of apoptotic process	352	9	4.42	0.03356	Biological Process	elim	Fisher	2.0362	CASP3_CTSH_ENSSSCG00000014997_IFIT2_PHLDA2_PML_PRELID1_RPS3_RPS7
ConservedPEDVSignature	GO:0002181	cytoplasmic translation	97	4	1.22	0.03373	Biological Process	elim	Fisher	3.27869	RPL22L1_RPL8_RPLP1_RPSA
ConservedPEDVSignature	GO:0050796	regulation of insulin secretion	97	4	1.22	0.03373	Biological Process	elim	Fisher	3.27869	F2RL1_GLUD1_MCU_TCIRG1
ConservedPEDVSignature	GO:0051130	positive regulation of cellular component organization	774	16	9.71	0.03396	Biological Process	elim	Fisher	1.64779	ANXA2_ARPC2_C3_CDH17_EPS8_F2RL1_FCN2_ISG15_MAPK3_MCU_PML_PTK2B_RPS3_S100A10_SLC25A5_WARS
ConservedPEDVSignature	GO:0043122	regulation of canonical NF-kappaB signal transduction	192	6	2.41	0.03414	Biological Process	elim	Fisher	2.48963	F2RL1_GAPDH_IFIT5_OPTN_STAT1_TRIM22
ConservedPEDVSignature	GO:0032872	regulation of stress-activated MAPK cascade	143	5	1.79	0.03419	Biological Process	elim	Fisher	2.7933	EIF2AK2_F2RL1_MAPK3_PDCD10_PTK2B
ConservedPEDVSignature	GO:0051495	positive regulation of cytoskeleton organization	143	5	1.79	0.03419	Biological Process	elim	Fisher	2.7933	ARPC2_F2RL1_PTK2B_RPS3_S100A10
ConservedPEDVSignature	GO:0007005	mitochondrion organization	411	10	5.16	0.03454	Biological Process	elim	Fisher	1.93798	ATP5F1D_COX7A2_FUNDC1_IFI6_MCU_NDUFAB1_OPTN_PRELID1_SLC25A5_STAT2
ConservedPEDVSignature	GO:0097035	regulation of membrane lipid distribution	57	3	0.72	0.03468	Biological Process	elim	Fisher	4.16667	ATP10B_ATP8B1_PRELID1
ConservedPEDVSignature	GO:0006900	vesicle budding from membrane	57	3	0.72	0.03468	Biological Process	elim	Fisher	4.16667	ANXA2_CHMP5_S100A10
ConservedPEDVSignature	GO:0070302	regulation of stress-activated protein kinase signaling cascade	144	5	1.81	0.03507	Biological Process	elim	Fisher	2.76243	EIF2AK2_F2RL1_MAPK3_PDCD10_PTK2B
ConservedPEDVSignature	GO:0045807	positive regulation of endocytosis	99	4	1.24	0.03595	Biological Process	elim	Fisher	3.22581	ANXA2_C3_F2RL1_FCN2
ConservedPEDVSignature	GO:0051049	regulation of transport	996	26	12.5	0.03596	Biological Process	elim	Fisher	2.08	ANXA2_ARPC3_ATP2B1_ATP8B1_C3_CASP3_F2RL1_FCN2_GLUD1_GPD1L_GPM6B_KRT20_MAPK3_MCU_MX2_PDCD10_PML_PRELID1_PTK2B_RAB11A_RSAD2_SLC25A5_SORL1_SPINK1_TCIRG1_TSPAN13
ConservedPEDVSignature	GO:0120032	regulation of plasma membrane bounded cell projection assembly	145	5	1.82	0.03597	Biological Process	elim	Fisher	2.74725	ARPC2_ATP8B1_EPS8_F2RL1_RAB11A
ConservedPEDVSignature	GO:0002313	mature B cell differentiation involved in immune response	24	2	0.3	0.03607	Biological Process	elim	Fisher	6.66667	CDH17_PTK2B
ConservedPEDVSignature	GO:1901658	glycosyl compound catabolic process	24	2	0.3	0.03607	Biological Process	elim	Fisher	6.66667	CDA_UPP1
ConservedPEDVSignature	GO:1901679	nucleotide transmembrane transport	24	2	0.3	0.03607	Biological Process	elim	Fisher	6.66667	SLC25A24_SLC25A5
ConservedPEDVSignature	GO:0010574	regulation of vascular endothelial growth factor production	24	2	0.3	0.03607	Biological Process	elim	Fisher	6.66667	C3_STAT3
ConservedPEDVSignature	GO:0006221	pyrimidine nucleotide biosynthetic process	24	2	0.3	0.03607	Biological Process	elim	Fisher	6.66667	CDA_UPP1
ConservedPEDVSignature	GO:0009119	ribonucleoside metabolic process	24	2	0.3	0.03607	Biological Process	elim	Fisher	6.66667	CDA_UPP1
ConservedPEDVSignature	GO:0140238	presynaptic endocytosis	58	3	0.73	0.03625	Biological Process	elim	Fisher	4.10959	ARPC3_CAPN2_ITSN1
ConservedPEDVSignature	GO:0060627	regulation of vesicle-mediated transport	358	9	4.49	0.03677	Biological Process	elim	Fisher	2.00445	ANXA2_ARPC3_C3_CASP3_F2RL1_FCN2_MAPK3_RAB11A_SORL1
ConservedPEDVSignature	GO:0060491	regulation of cell projection assembly	146	5	1.83	0.03688	Biological Process	elim	Fisher	2.73224	ARPC2_ATP8B1_EPS8_F2RL1_RAB11A
ConservedPEDVSignature	GO:0044419	biological process involved in interspecies interaction between organisms	1031	47	12.94	0.03706	Biological Process	elim	Fisher	3.63215	BST2_C3_CHMP5_DDX58_DDX60_DHX58_DPP4_EIF2AK2_ENSSSCG00000037620_ERBIN_F2RL1_FCN2_GAPDH_HERC5_IFI44L_IFI6_IFIT1_IFIT2_IFIT5_IFITM3_IRF7_ISG15_ISG20_KRT8_LYPD8_LYZ_MAPK3_MX1_MX2_NLRC5_OAS2_OASL_OPTN_P4HB_PML_RPSA_RSAD2_STAT1_STAT2_TRIM22_TRIM40_UBE2L6_USP15_USP18_ZC3HAV1_ZDHHC18_ZNFX1
ConservedPEDVSignature	GO:0006511	ubiquitin-dependent protein catabolic process	477	11	5.99	0.03811	Biological Process	elim	Fisher	1.83639	CHMP5_ENSSSCG00000017146_HERC5_HERC6_ISG15_PML_PSMA2_PSMA4_PSMB9_PTK2B_RPS7
ConservedPEDVSignature	GO:0043525	positive regulation of neuron apoptotic process	25	2	0.31	0.03889	Biological Process	elim	Fisher	6.45161	CASP3_ENSSSCG00000014997
ConservedPEDVSignature	GO:0099637	neurotransmitter receptor transport	25	2	0.31	0.03889	Biological Process	elim	Fisher	6.45161	ERBIN_RAB11A
ConservedPEDVSignature	GO:1902253	regulation of intrinsic apoptotic signaling pathway by p53 class mediator	25	2	0.31	0.03889	Biological Process	elim	Fisher	6.45161	RPS7_USP15
ConservedPEDVSignature	GO:0034067	protein localization to Golgi apparatus	25	2	0.31	0.03889	Biological Process	elim	Fisher	6.45161	OPTN_SORL1
ConservedPEDVSignature	GO:0072539	T-helper 17 cell differentiation	25	2	0.31	0.03889	Biological Process	elim	Fisher	6.45161	ENTPD7_STAT3
ConservedPEDVSignature	GO:0006099	tricarboxylic acid cycle	25	2	0.31	0.03889	Biological Process	elim	Fisher	6.45161	IDH2_MDH2
ConservedPEDVSignature	GO:0120009	intermembrane lipid transfer	25	2	0.31	0.03889	Biological Process	elim	Fisher	6.45161	MTTP_PRELID1
ConservedPEDVSignature	GO:1901292	nucleoside phosphate catabolic process	60	3	0.75	0.03948	Biological Process	elim	Fisher	4	ENTPD7_HINT1_UPP1
ConservedPEDVSignature	GO:0045333	cellular respiration	168	8	2.11	0.04014	Biological Process	elim	Fisher	3.79147	ATP5F1A_ATP5F1D_COX4I1_COX5A_COX7A2_IDH2_MDH2_PRELID1
ConservedPEDVSignature	GO:0051223	regulation of protein transport	308	8	3.87	0.04054	Biological Process	elim	Fisher	2.06718	F2RL1_GLUD1_KRT20_MCU_PDCD10_RSAD2_SORL1_TCIRG1
ConservedPEDVSignature	GO:0046434	organophosphate catabolic process	103	4	1.29	0.04066	Biological Process	elim	Fisher	3.10078	ENTPD7_GPD1L_HINT1_UPP1
ConservedPEDVSignature	GO:0042594	response to starvation	150	5	1.88	0.04067	Biological Process	elim	Fisher	2.65957	EIF2AK2_KRT20_MAPK3_MCU_PLIN2
ConservedPEDVSignature	GO:0071346	cellular response to type II interferon	61	3	0.77	0.04115	Biological Process	elim	Fisher	3.8961	GAPDH_NLRC5_STAT1
ConservedPEDVSignature	GO:0036465	synaptic vesicle recycling	61	3	0.77	0.04115	Biological Process	elim	Fisher	3.8961	ARPC3_CAPN2_ITSN1
ConservedPEDVSignature	GO:0048646	anatomical structure formation involved in morphogenesis	809	20	10.15	0.04125	Biological Process	elim	Fisher	1.97044	ADGRG6_ANXA2_C3_CAPN2_CASP3_CTSH_DUSP4_EFNB2_ENSSSCG00000017146_MAPK3_PDCD10_PML_PTK2B_RPS7_SPTBN1_STAT1_STAT3_TCIRG1_TPM4_WARS
ConservedPEDVSignature	GO:0051707	response to other organism	918	44	11.52	0.0416	Biological Process	elim	Fisher	3.81944	BST2_C3_CHMP5_DDX58_DDX60_DHX58_EIF2AK2_ENSSSCG00000037620_ERBIN_F2RL1_FCN2_GAPDH_HERC5_IFI44L_IFI6_IFIT1_IFIT2_IFIT5_IFITM3_IRF7_ISG15_ISG20_KRT8_LYPD8_LYZ_MAPK3_MX1_MX2_NLRC5_OAS2_OASL_OPTN_PML_RSAD2_STAT1_STAT2_TRIM22_TRIM40_UBE2L6_USP15_USP18_ZC3HAV1_ZDHHC18_ZNFX1
ConservedPEDVSignature	GO:0050892	intestinal absorption	26	2	0.33	0.04179	Biological Process	elim	Fisher	6.06061	FABP2_GCNT3
ConservedPEDVSignature	GO:0036010	protein localization to endosome	26	2	0.33	0.04179	Biological Process	elim	Fisher	6.06061	ERBIN_SORL1
ConservedPEDVSignature	GO:0002040	sprouting angiogenesis	104	4	1.31	0.04189	Biological Process	elim	Fisher	3.05344	EFNB2_ENSSSCG00000017146_PDCD10_PTK2B
ConservedPEDVSignature	GO:0002285	lymphocyte activation involved in immune response	152	5	1.91	0.04265	Biological Process	elim	Fisher	2.6178	CDH17_ENTPD7_F2RL1_PTK2B_STAT3
ConservedPEDVSignature	GO:0034976	response to endoplasmic reticulum stress	203	6	2.55	0.0429	Biological Process	elim	Fisher	2.35294	CREB3L3_EIF2AK2_HSP90B1_P4HB_PDIA4_PML
ConservedPEDVSignature	GO:0045766	positive regulation of angiogenesis	105	4	1.32	0.04313	Biological Process	elim	Fisher	3.0303	C3_CTSH_PTK2B_STAT3
ConservedPEDVSignature	GO:0030163	protein catabolic process	766	20	9.61	0.04319	Biological Process	elim	Fisher	2.08117	ANXA2_CAPN2_CASP3_CHMP5_CTSH_ENSSSCG00000017146_HERC5_HERC6_HSP90B1_ISG15_PML_PSMA2_PSMA4_PSMB9_PTK2B_RPS7_SORL1_TCIRG1_TRIM40_UBE2L6
ConservedPEDVSignature	GO:0007249	canonical NF-kappaB signal transduction	204	6	2.56	0.04376	Biological Process	elim	Fisher	2.34375	F2RL1_GAPDH_IFIT5_OPTN_STAT1_TRIM22
ConservedPEDVSignature	GO:0042113	B cell activation	204	6	2.56	0.04376	Biological Process	elim	Fisher	2.34375	C3_CASP3_CDH17_PTK2B_SLC25A5_TCIRG1
ConservedPEDVSignature	GO:0032880	regulation of protein localization	611	13	7.67	0.04403	Biological Process	elim	Fisher	1.69492	F2RL1_GLUD1_GPD1L_KRT20_MCU_PDCD10_RAB11A_RSAD2_SORL1_SPTBN1_TCIRG1_TRIM22_TRIM40
ConservedPEDVSignature	GO:0006091	generation of precursor metabolites and energy	335	11	4.2	0.04429	Biological Process	elim	Fisher	2.61905	ATP5F1A_ATP5F1D_COX4I1_COX5A_COX7A2_GAPDH_IDH2_MDH2_PHLDA2_PRELID1_STAT3
ConservedPEDVSignature	GO:0043207	response to external biotic stimulus	920	44	11.55	0.04438	Biological Process	elim	Fisher	3.80952	BST2_C3_CHMP5_DDX58_DDX60_DHX58_EIF2AK2_ENSSSCG00000037620_ERBIN_F2RL1_FCN2_GAPDH_HERC5_IFI44L_IFI6_IFIT1_IFIT2_IFIT5_IFITM3_IRF7_ISG15_ISG20_KRT8_LYPD8_LYZ_MAPK3_MX1_MX2_NLRC5_OAS2_OASL_OPTN_PML_RSAD2_STAT1_STAT2_TRIM22_TRIM40_UBE2L6_USP15_USP18_ZC3HAV1_ZDHHC18_ZNFX1
ConservedPEDVSignature	GO:0030183	B cell differentiation	106	4	1.33	0.0444	Biological Process	elim	Fisher	3.00752	CDH17_PTK2B_SLC25A5_TCIRG1
ConservedPEDVSignature	GO:0019538	protein metabolic process	2951	61	37.04	0.0445	Biological Process	elim	Fisher	1.64687	ANPEP_ANXA2_ARPC4_CALML4_CAPN2_CASP3_CHMP5_CNDP2_CTSH_DDX58_DPP4_EIF2AK2_ENSSSCG00000000148_ENSSSCG00000014997_ENSSSCG00000017146_FCN2_GALNT3_GAPDH_GFPT1_GPD1L_HERC5_HERC6_HINT1_HSP90B1_IL34_ISG15_MTTP_P4HB_PARP12_PDCD10_PDIA4_PML_PSMA2_PSMA4_PSMB9_PTK2B_RPL10_RPL22L1_RPL36A-HNRNPH2_RPL8_RPLP1_RPS12_RPS17_RPS2_RPS3_RPS4X_RPS7_RPS8_RPSA_S100A10_SORL1_SPINK1_SPRED2_STAT2_TCIRG1_TRIM22_TRIM40_UBE2L6…
ConservedPEDVSignature	GO:0008637	apoptotic mitochondrial changes	63	3	0.79	0.0446	Biological Process	elim	Fisher	3.79747	IFI6_PRELID1_SLC25A5
ConservedPEDVSignature	GO:0032760	positive regulation of tumor necrosis factor production	63	3	0.79	0.0446	Biological Process	elim	Fisher	3.79747	DDX58_OAS2_STAT3
ConservedPEDVSignature	GO:1902003	regulation of amyloid-beta formation	27	2	0.34	0.04477	Biological Process	elim	Fisher	5.88235	CASP3_SORL1
ConservedPEDVSignature	GO:0050691	regulation of defense response to virus by host	27	2	0.34	0.04477	Biological Process	elim	Fisher	5.88235	DDX58_STAT1
ConservedPEDVSignature	GO:0046006	regulation of activated T cell proliferation	27	2	0.34	0.04477	Biological Process	elim	Fisher	5.88235	CASP3_RPS3
ConservedPEDVSignature	GO:0010573	vascular endothelial growth factor production	27	2	0.34	0.04477	Biological Process	elim	Fisher	5.88235	C3_STAT3
ConservedPEDVSignature	GO:0097193	intrinsic apoptotic signaling pathway	223	9	2.8	0.0457	Biological Process	elim	Fisher	3.21429	CASP3_HINT1_IFI6_P4HB_PDCD10_PML_RPS3_RPS7_USP15
ConservedPEDVSignature	GO:0032642	regulation of chemokine production	64	3	0.8	0.04638	Biological Process	elim	Fisher	3.75	EIF2AK2_ERBIN_F2RL1
ConservedPEDVSignature	GO:0032602	chemokine production	64	3	0.8	0.04638	Biological Process	elim	Fisher	3.75	EIF2AK2_ERBIN_F2RL1
ConservedPEDVSignature	GO:1901796	regulation of signal transduction by p53 class mediator	64	3	0.8	0.04638	Biological Process	elim	Fisher	3.75	PML_RPS7_USP15
ConservedPEDVSignature	GO:0007178	transmembrane receptor protein serine/threonine kinase signaling pathway	261	7	3.28	0.04653	Biological Process	elim	Fisher	2.13415	MAPK3_MPP5_PML_SORL1_SPTBN1_STAT3_USP15
ConservedPEDVSignature	GO:2001235	positive regulation of apoptotic signaling pathway	108	4	1.36	0.04701	Biological Process	elim	Fisher	2.94118	CTSH_PML_RPS3_RPS7
ConservedPEDVSignature	GO:0043094	cellular metabolic compound salvage	28	2	0.35	0.04783	Biological Process	elim	Fisher	5.71429	CDA_UPP1
ConservedPEDVSignature	GO:0032367	intracellular cholesterol transport	28	2	0.35	0.04783	Biological Process	elim	Fisher	5.71429	ANXA2_RAB11A
ConservedPEDVSignature	GO:0009620	response to fungus	28	2	0.35	0.04783	Biological Process	elim	Fisher	5.71429	GAPDH_USP15
ConservedPEDVSignature	GO:0072530	purine-containing compound transmembrane transport	28	2	0.35	0.04783	Biological Process	elim	Fisher	5.71429	SLC25A24_SLC25A5
ConservedPEDVSignature	GO:0070482	response to oxygen levels	157	5	1.97	0.04786	Biological Process	elim	Fisher	2.53807	DPP4_FUNDC1_HSP90B1_P4HB_PML
ConservedPEDVSignature	GO:1903557	positive regulation of tumor necrosis factor superfamily cytokine production	65	3	0.82	0.04819	Biological Process	elim	Fisher	3.65854	DDX58_OAS2_STAT3
ConservedPEDVSignature	GO:0050764	regulation of phagocytosis	65	3	0.82	0.04819	Biological Process	elim	Fisher	3.65854	C3_F2RL1_FCN2
ConservedPEDVSignature	GO:0044089	positive regulation of cellular component biogenesis	377	9	4.73	0.0483	Biological Process	elim	Fisher	1.90275	ARPC2_CDH17_EPS8_F2RL1_ISG15_PTK2B_RPS3_S100A10_WARS
ConservedPEDVSignature	GO:0000302	response to reactive oxygen species	109	4	1.37	0.04834	Biological Process	elim	Fisher	2.91971	MAPK3_PDCD10_PRDX5_RPS3
ConservedPEDVSignature	GO:1904018	positive regulation of vasculature development	109	4	1.37	0.04834	Biological Process	elim	Fisher	2.91971	C3_CTSH_PTK2B_STAT3
ConservedPEDVSignature	GO:0070588	calcium ion transmembrane transport	210	6	2.64	0.04915	Biological Process	elim	Fisher	2.27273	ANXA2_ATP2B1_MCU_PML_PTK2B_TSPAN13
ConservedPEDVSignature	GO:0001667	ameboidal-type cell migration	321	8	4.03	0.04955	Biological Process	elim	Fisher	1.98511	ATP5F1A_CTSH_DPP4_EFNB2_PDCD10_PML_PTK2B_RAB11A
ConservedPEDVSignature	GO:0010634	positive regulation of epithelial cell migration	110	4	1.38	0.04969	Biological Process	elim	Fisher	2.89855	ATP5F1A_CTSH_PTK2B_RAB11A
