## SupplementaryFile1 for "Porcine epidemic diarrhea virus infection promotes Peyer’s patch immune induction and epithelial defense via single-cell transcriptional reprogramming"

### Sheet: Sheet1
														Supplementary File 1. Animal meta data.
AnimalID	scRNAseqID	Sex	Treatment	JPPcmFromPylorus	DiarrheaScore0dpi	DiarrheaScore1dpi	DiarrheaScore2dpi	DiarrheaScore3dpi	DiarrheaScore4dpi	DiarrheaScore5dpi	RectalSwabPEDVCopies0dpi	RectalSwabPEDVCopies1dpi	RectalSwabPEDVCopies2dpi	RectalSwabPEDVCopies3dpi	RectalSwabPEDVCopies4dpi	RectalSwabPEDVCopies5dpi	JPPTissuePEDVCopies	IPPTissuePEDVCopies	VillusBlunting	VillusFusion	CryptElongation	EpithelialAttenuation	JejunumPEDVIHC	IleumPEDVIHC	CellIsolationVabilityPercent
921	JPP5	Gilt	PEDV	100	0	1	1	1	1	1	0	0	66.0987	950.222	881606	931922	24604998	28998492	3	3	3	0	Positive	Positive	89.18
922	JPP6	Barrow	PEDV	380	0	0	2	2	2	2	0	21.7608	76156	91111.2	169836	70322.1	13621726	22212092	4	4	4	0	Positive	Positive	89.04
923	JPP7	Gilt	PEDV	320	0	0	0	1	1	1	0	0	54486.2	436120	30580.2	152287	3597982	6724957	3	3	3	0	Positive	Positive	87.73
924	JPP8	Barrow	PEDV	150	0	0	0	0	0	0	0	0	26.2331	609484	285.621	441555	168.909	13691326	0	0	0	0	Negative	Positive	91.49
925	JPP9	Barrow	PEDV	270	0	1	0	2	1	2	0	0	8.50125	933.293	767.119	1436.54	1384639	28531.8	1	2	2	0	Positive	Positive	89.24
926	JPP1	Barrow	Mock	480	0	0	0	0	0	0	0	0	0	0	0	0	0	0	0	0	0	0	Negative	Negative	91
928	JPP3	Gilt	Mock	100	0	0	0	0	0	0	0	0	0	0	0	0	0	0	0	0	0	0	Negative	Negative	88.9
929	JPP4	Gilt	Mock	280	0	0	0	0	0	0	0	0	0	0	0	0	0	0	0	0	0	0	Negative	Negative	84.2
